# The geography of metacommunities: landscape characteristics drive geographic variation in the assembly process through selecting species pool attributes

**DOI:** 10.1101/2023.06.20.545715

**Authors:** Gabriel Khattar, Pedro Peres-Neto

## Abstract

Metacommunity ecology traditionally disregards that the dominant life-histories observed in species pools are selected by the characteristics of landscapes where the assembly process takes place. Recognizing the importance of this relationship is relevant because it integrates macroecological principles into metacommunity theory, generating a greater understanding about the ecological causes underlying broad-scale geographic variation in the relative importance of assembly mechanisms. To demonstrate that, we employed simulation models in which species pools with the same initial distribution of niche breadths and dispersal abilities interacted in landscapes with contrasting characteristics. By assessing the traits of species that dominated the metacommunity in each landscape type, we determined how different landscape characteristics select for different life-history strategies at the metacommunity level. We also analyzed the simulated data to derive predictions about the causal links between landscape characteristics, dominant life-histories in species pools, and their mutual influence on empirical inferences about the assembly process. We provide empirical support to these predictions by contrasting the assembly process of moth metacommunities in a tropical versus a temperate mountainous landscape. Collectively, our simulation models and empirical analyses illustrate how our framework can be formalized as an inferential tool for investigating the geography of metacommunity assembly.
