## Supplementary material for "The geography of metacommunities: landscape characteristics drive geographic variation in the assembly process through selecting species pool attributes": Code and Data to run simulations and generate figures: Climate_moth_AEF.txt

Sites	Time	Mean_Temp	Max_Temp	Min_Temp	Precipitation	Long	Lat	Elev
23	T1	3.45000000000005	6.55000000000001	0.850000000000023	40629	-122.2555663	44.21142388	429
16	T1	3.15000000000003	6.25	0.550000000000011	41431	-122.2200925	44.22816201	574
18	T1	2.65000000000003	5.65000000000003	0.0500000000000114	43405	-122.1829957	44.23199546	621
17	T1	2.85000000000002	5.85000000000002	0.25	41999	-122.1919955	44.23699536	692
15	T1	2.65000000000003	5.65000000000003	0.0500000000000114	41922	-122.2104953	44.23524529	746
5	T1	1.95000000000005	4.95000000000005	-0.649999999999977	44008	-122.1819459	44.25649542	809
28	T1	1.55000000000001	4.55000000000001	-1.04999999999995	45006	-122.1644959	44.21999566	828
25	T1	1.05000000000001	4.05000000000001	-1.54999999999995	43207	-122.2089954	44.21599548	1038
26	T1	1.15000000000003	4.15000000000003	-1.54999999999995	44399	-122.1999955	44.21699551	1110
39	T1	-0.75	2.15000000000003	-3.34999999999997	45457	-122.1395962	44.2055959	1317
3	T1	-1.34999999999997	1.55000000000001	-3.94999999999999	51960	-122.1399962	44.27799543	1426
13	T1	-1.14999999999998	1.75	-3.75	53204	-122.1237464	44.24274568	1450
23	T2	4.65000000000003	8.35000000000002	1.05000000000001	21706	-122.2555663	44.21142388	429
16	T2	4.25	7.85000000000002	0.650000000000034	21684	-122.2200925	44.22816201	574
18	T2	3.65000000000003	7.15000000000003	0.0500000000000114	22968	-122.1829957	44.23199546	621
17	T2	3.85000000000002	7.45000000000005	0.350000000000023	21811	-122.1919955	44.23699536	692
15	T2	3.75	7.35000000000002	0.150000000000034	21721	-122.2104953	44.23524529	746
5	T2	2.95000000000005	6.45000000000005	-0.549999999999955	22284	-122.1819459	44.25649542	809
28	T2	2.45000000000005	5.95000000000005	-1.04999999999995	24398	-122.1644959	44.21999566	828
25	T2	2.05000000000001	5.65000000000003	-1.54999999999995	23186	-122.2089954	44.21599548	1038
26	T2	2.15000000000003	5.65000000000003	-1.44999999999999	23687	-122.1999955	44.21699551	1110
39	T2	0.150000000000034	3.65000000000003	-3.44999999999999	25808	-122.1395962	44.2055959	1317
3	T2	-0.349999999999966	3.05000000000001	-3.94999999999999	25657	-122.1399962	44.27799543	1426
13	T2	-0.25	3.15000000000003	-3.75	28144	-122.1237464	44.24274568	1450
23	T3	8.25	15.05	2.95000000000005	15338	-122.2555663	44.21142388	429
16	T3	7.75	14.45	2.45000000000005	15384	-122.2200925	44.22816201	574
18	T3	7.05000000000001	13.55	1.85000000000002	16187	-122.1829957	44.23199546	621
17	T3	7.35000000000002	13.95	2.05000000000001	15468	-122.1919955	44.23699536	692
15	T3	7.15000000000003	13.85	1.95000000000005	15401	-122.2104953	44.23524529	746
5	T3	6.35000000000002	12.85	1.15000000000003	15927	-122.1819459	44.25649542	809
28	T3	5.75	12.25	0.650000000000034	16894	-122.1644959	44.21999566	828
25	T3	5.35000000000002	12.05	0.150000000000034	16360	-122.2089954	44.21599548	1038
26	T3	5.45000000000005	12.05	0.25	16710	-122.1999955	44.21699551	1110
39	T3	3.25	9.65000000000003	-1.84999999999997	17038	-122.1395962	44.2055959	1317
3	T3	2.65000000000003	8.95000000000005	-2.34999999999997	18056	-122.1399962	44.27799543	1426
13	T3	2.85000000000002	9.15000000000003	-2.14999999999998	18521	-122.1237464	44.24274568	1450
23	T4	11.25	18.15	4.95000000000005	14257	-122.2555663	44.21142388	429
16	T4	10.85	17.75	4.55000000000001	14397	-122.2200925	44.22816201	574
18	T4	10.05	16.95	3.85000000000002	15575	-122.1829957	44.23199546	621
17	T4	10.35	17.25	4.15000000000003	14619	-122.1919955	44.23699536	692
15	T4	10.25	17.15	3.95000000000005	14380	-122.2104953	44.23524529	746
5	T4	9.35000000000002	16.25	3.15000000000003	15060	-122.1819459	44.25649542	809
28	T4	8.75	15.65	2.55000000000001	16527	-122.1644959	44.21999566	828
25	T4	8.25	15.15	1.95000000000005	15559	-122.2089954	44.21599548	1038
26	T4	8.35000000000002	15.25	2.15000000000003	15982	-122.1999955	44.21699551	1110
39	T4	6.15000000000003	12.95	-0.0499999999999545	16947	-122.1395962	44.2055959	1317
3	T4	5.65000000000003	12.45	-0.649999999999977	17316	-122.1399962	44.27799543	1426
13	T4	5.75	12.65	-0.449999999999989	17944	-122.1237464	44.24274568	1450
23	T5	13.05	17.65	7.85000000000002	17356	-122.2555663	44.21142388	429
16	T5	12.55	17.15	7.35000000000002	17905	-122.2200925	44.22816201	574
18	T5	11.75	16.45	6.55000000000001	19409	-122.1829957	44.23199546	621
17	T5	12.05	16.75	6.85000000000002	18422	-122.1919955	44.23699536	692
15	T5	11.95	16.55	6.75	18086	-122.2104953	44.23524529	746
5	T5	11.05	15.75	5.85000000000002	19380	-122.1819459	44.25649542	809
28	T5	10.45	15.15	5.25	20221	-122.1644959	44.21999566	828
25	T5	9.85000000000002	14.55	4.65000000000003	18987	-122.2089954	44.21599548	1038
26	T5	10.05	14.65	4.85000000000002	19725	-122.1999955	44.21699551	1110
39	T5	7.85000000000002	12.55	2.55000000000001	19916	-122.1395962	44.2055959	1317
3	T5	7.25	11.95	2.05000000000001	22622	-122.1399962	44.27799543	1426
13	T5	7.45000000000005	12.25	2.25	22329	-122.1237464	44.24274568	1450
23	T6	16.75	22.45	10.05	6869	-122.2555663	44.21142388	429
16	T6	16.35	22.15	9.65000000000003	6832	-122.2200925	44.22816201	574
18	T6	15.65	21.55	8.95000000000005	7049	-122.1829957	44.23199546	621
17	T6	15.95	21.75	9.25	6843	-122.1919955	44.23699536	692
15	T6	15.75	21.55	9.05000000000001	6854	-122.2104953	44.23524529	746
5	T6	14.95	20.75	8.25	7133	-122.1819459	44.25649542	809
28	T6	14.45	20.25	7.75	7210	-122.1644959	44.21999566	828
25	T6	13.85	19.65	7.15000000000003	7107	-122.2089954	44.21599548	1038
26	T6	13.95	19.75	7.35000000000002	7267	-122.1999955	44.21699551	1110
39	T6	11.95	17.85	5.25	6958	-122.1395962	44.2055959	1317
3	T6	11.35	17.25	4.65000000000003	8189	-122.1399962	44.27799543	1426
13	T6	11.55	17.55	4.85000000000002	7844	-122.1237464	44.24274568	1450
23	T7	21.45	28.45	13.55	243	-122.2555663	44.21142388	429
16	T7	21.05	28.05	13.15	268	-122.2200925	44.22816201	574
18	T7	20.45	27.45	12.45	324	-122.1829957	44.23199546	621
17	T7	20.65	27.75	12.75	299	-122.1919955	44.23699536	692
15	T7	20.45	27.45	12.55	279	-122.2104953	44.23524529	746
5	T7	19.65	26.75	11.75	337	-122.1819459	44.25649542	809
28	T7	19.15	26.25	11.25	352	-122.1644959	44.21999566	828
25	T7	18.65	25.65	10.65	284	-122.2089954	44.21599548	1038
26	T7	18.75	25.75	10.75	311	-122.1999955	44.21699551	1110
39	T7	16.75	23.85	8.75	364	-122.1395962	44.2055959	1317
3	T7	16.05	23.25	8.15000000000003	476	-122.1399962	44.27799543	1426
13	T7	16.35	23.45	8.35000000000002	475	-122.1237464	44.24274568	1450
23	T8	20.75	27.05	14.15	13355	-122.2555663	44.21142388	429
16	T8	20.45	26.75	13.75	13520	-122.2200925	44.22816201	574
18	T8	19.85	26.25	13.15	14460	-122.1829957	44.23199546	621
17	T8	20.15	26.45	13.45	13721	-122.1919955	44.23699536	692
15	T8	19.95	26.15	13.25	13554	-122.2104953	44.23524529	746
5	T8	19.15	25.55	12.55	14229	-122.1819459	44.25649542	809
28	T8	18.75	25.05	12.05	15123	-122.1644959	44.21999566	828
25	T8	18.15	24.45	11.45	14408	-122.2089954	44.21599548	1038
26	T8	18.25	24.55	11.55	14833	-122.1999955	44.21699551	1110
39	T8	16.35	22.75	9.65000000000003	15073	-122.1395962	44.2055959	1317
3	T8	15.75	22.25	9.15000000000003	16204	-122.1399962	44.27799543	1426
13	T8	16.05	22.45	9.25	16286	-122.1237464	44.24274568	1450
23	T9	15.05	20.85	10.15	12233	-122.2555663	44.21142388	429
16	T9	14.65	20.45	9.75	12286	-122.2200925	44.22816201	574
18	T9	14.05	19.95	9.15000000000003	13060	-122.1829957	44.23199546	621
17	T9	14.35	20.15	9.45000000000005	12411	-122.1919955	44.23699536	692
15	T9	14.15	19.95	9.25	12290	-122.2104953	44.23524529	746
5	T9	13.35	19.25	8.45000000000005	12826	-122.1819459	44.25649542	809
28	T9	12.85	18.75	7.95000000000005	13636	-122.1644959	44.21999566	828
25	T9	12.25	18.15	7.35000000000002	13125	-122.2089954	44.21599548	1038
26	T9	12.35	18.25	7.45000000000005	13452	-122.1999955	44.21699551	1110
39	T9	10.45	16.35	5.55000000000001	13566	-122.1395962	44.2055959	1317
3	T9	9.75	15.75	4.95000000000005	14518	-122.1399962	44.27799543	1426
13	T9	10.05	16.05	5.15000000000003	14555	-122.1237464	44.24274568	1450
23	T10	11.65	17.15	7.35000000000002	19226	-122.2555663	44.21142388	429
16	T10	11.25	16.75	7.05000000000001	19020	-122.2200925	44.22816201	574
18	T10	10.55	16.15	6.35000000000002	19823	-122.1829957	44.23199546	621
17	T10	10.85	16.35	6.65000000000003	18988	-122.1919955	44.23699536	692
15	T10	10.65	16.15	6.45000000000005	18983	-122.2104953	44.23524529	746
5	T10	9.85000000000002	15.45	5.65000000000003	19451	-122.1819459	44.25649542	809
28	T10	9.35000000000002	14.85	5.15000000000003	20635	-122.1644959	44.21999566	828
25	T10	8.85000000000002	14.35	4.55000000000001	20199	-122.2089954	44.21599548	1038
26	T10	8.95000000000005	14.45	4.75	20551	-122.1999955	44.21699551	1110
39	T10	6.85000000000002	12.45	2.65000000000003	20686	-122.1395962	44.2055959	1317
3	T10	6.35000000000002	11.85	2.15000000000003	21765	-122.1399962	44.27799543	1426
13	T10	6.55000000000001	12.05	2.35000000000002	22260	-122.1237464	44.24274568	1450
23	T11	6.05000000000001	11.75	2.65000000000003	15213	-122.2555663	44.21142388	429
16	T11	5.75	11.45	2.45000000000005	16167	-122.2200925	44.22816201	574
18	T11	5.25	10.85	1.85000000000002	17760	-122.1829957	44.23199546	621
17	T11	5.45000000000005	11.05	2.15000000000003	16858	-122.1919955	44.23699536	692
15	T11	5.25	10.85	1.95000000000005	16529	-122.2104953	44.23524529	746
5	T11	4.65000000000003	10.25	1.25	18093	-122.1819459	44.25649542	809
28	T11	4.15000000000003	9.75	0.75	18632	-122.1644959	44.21999566	828
25	T11	3.55000000000001	9.25	0.25	16849	-122.2089954	44.21599548	1038
26	T11	3.75	9.35000000000002	0.350000000000023	17779	-122.1999955	44.21699551	1110
39	T11	1.75	7.35000000000002	-1.64999999999998	18409	-122.1395962	44.2055959	1317
3	T11	1.25	6.75	-2.14999999999998	22762	-122.1399962	44.27799543	1426
13	T11	1.45000000000005	6.95000000000005	-1.94999999999999	21839	-122.1237464	44.24274568	1450
23	T12	5.15000000000003	9.85000000000002	1.95000000000005	27013	-122.2555663	44.21142388	429
16	T12	4.85000000000002	9.55000000000001	1.65000000000003	27549	-122.2200925	44.22816201	574
18	T12	4.35000000000002	8.95000000000005	1.15000000000003	29353	-122.1829957	44.23199546	621
17	T12	4.55000000000001	9.15000000000003	1.45000000000005	28022	-122.1919955	44.23699536	692
15	T12	4.35000000000002	9.05000000000001	1.25	27760	-122.2104953	44.23524529	746
5	T12	3.75	8.35000000000002	0.650000000000034	29314	-122.1819459	44.25649542	809
28	T12	3.25	7.85000000000002	0.150000000000034	30703	-122.1644959	44.21999566	828
25	T12	2.85000000000002	7.45000000000005	-0.349999999999966	29055	-122.2089954	44.21599548	1038
26	T12	2.95000000000005	7.55000000000001	-0.25	29972	-122.1999955	44.21699551	1110
39	T12	0.950000000000045	5.55000000000001	-2.04999999999995	30983	-122.1395962	44.2055959	1317
3	T12	0.550000000000011	5.05000000000001	-2.54999999999995	34714	-122.1399962	44.27799543	1426
13	T12	0.650000000000034	5.15000000000003	-2.34999999999997	35109	-122.1237464	44.24274568	1450
