## Supplementary material for "The geography of metacommunities: landscape characteristics drive geographic variation in the assembly process through selecting species pool attributes": Code and Data to run simulations and generate figures: Climate_moth_MTC.txt

Sites	Time	Mean_temp	Min_temp	Max_temp	Precipitation	Long	Lat
S1	T1	26.6	24.675	28.45	3769.25	9.2625	3.9818
S2	T1	24.65	23.4	25.7	6082.75	9.0517	4.0899
S3	T1	23.05	21.675	24.25	6341.5	9.063	4.1022
S4	T1	21.15	19.575	22.475	6219.75	9.0709	4.1175
S5	T1	19.425	17.725	20.875	6032.75	9.0717	4.1443
S6	T1	17.775	15.925	19.375	5704.5	9.087	4.1453
S7	T1	15.2	13.15	17.2	5059.25	9.1225	4.1428
S1	T2	27.125	24.975	28.9	4576	9.2625	3.9818
S2	T2	25.025	23.7	26.05	7903	9.0517	4.0899
S3	T2	23.5	22	24.675	8290.5	9.063	4.1022
S4	T2	21.625	19.975	22.925	8184.75	9.0709	4.1175
S5	T2	19.975	18.175	21.4	8012.75	9.0717	4.1443
S6	T2	18.375	16.4	19.925	7600	9.087	4.1453
S7	T2	15.875	13.675	17.825	6762.25	9.1225	4.1428
S1	T3	27	25.075	28.65	32358	9.2625	3.9818
S2	T3	25.1	23.75	26.175	56611	9.0517	4.0899
S3	T3	23.525	22.075	24.775	59283	9.063	4.1022
S4	T3	21.6	20.1	22.975	58589.25	9.0709	4.1175
S5	T3	19.975	18.3	21.425	57612.5	9.0717	4.1443
S6	T3	18.3	16.6	19.925	54998.75	9.087	4.1453
S7	T3	15.875	13.975	17.75	49637.5	9.1225	4.1428
S1	T4	26.9	25.075	28.55	34912.5	9.2625	3.9818
S2	T4	25.125	23.875	26.3	53415.75	9.0517	4.0899
S3	T4	23.55	22.25	24.85	56756	9.063	4.1022
S4	T4	21.65	20.225	23.025	57008.25	9.0709	4.1175
S5	T4	19.975	18.45	21.5	57075	9.0717	4.1443
S6	T4	18.35	16.75	19.975	55036.75	9.087	4.1453
S7	T4	15.95	14.2	17.775	50923.75	9.1225	4.1428
S1	T5	26.675	24.875	28.05	39688.75	9.2625	3.9818
S2	T5	24.9	23.675	25.925	58703.5	9.0517	4.0899
S3	T5	23.35	22	24.45	61762	9.063	4.1022
S4	T5	21.425	20	22.65	61557.75	9.0709	4.1175
S5	T5	19.775	18.25	21.1	61256.5	9.0717	4.1443
S6	T5	18.15	16.55	19.575	58884.5	9.087	4.1453
S7	T5	15.8	14.1	17.4	54057.5	9.1225	4.1428
S1	T6	25.65	24.075	26.95	83298.25	9.2625	3.9818
S2	T6	23.825	22.725	24.75	151017	9.0517	4.0899
S3	T6	22.275	21.075	23.25	158063.5	9.063	4.1022
S4	T6	20.325	19.075	21.45	156012	9.0709	4.1175
S5	T6	18.675	17.325	19.85	153693	9.0717	4.1443
S6	T6	17.05	15.65	18.35	146265.25	9.087	4.1453
S7	T6	14.675	13.125	16.05	131088.75	9.1225	4.1428
S1	T7	24.7	23.5	25.75	61058.25	9.2625	3.9818
S2	T7	22.925	22.075	23.725	102510.25	9.0517	4.0899
S3	T7	21.35	20.475	22.2	108014.25	9.063	4.1022
S4	T7	19.475	18.475	20.375	107513	9.0709	4.1175
S5	T7	17.775	16.725	18.825	106668.5	9.0717	4.1443
S6	T7	16.2	15.075	17.25	102497.5	9.087	4.1453
S7	T7	13.8	12.575	15.025	93810	9.1225	4.1428
S1	T8	24.5	23.35	25.55	122361	9.2625	3.9818
S2	T8	22.625	21.875	23.4	216643.25	9.0517	4.0899
S3	T8	21.1	20.225	21.925	227455	9.063	4.1022
S4	T8	19.2	18.3	20.15	225543.5	9.0709	4.1175
S5	T8	17.575	16.6	18.575	223079.5	9.0717	4.1443
S6	T8	15.975	14.9	17.05	213866.25	9.087	4.1453
S7	T8	13.625	12.45	14.825	194860.25	9.1225	4.1428
S1	T9	25.225	23.825	26.275	65175	9.2625	3.9818
S2	T9	22.825	21.875	23.6	128213.5	9.0517	4.0899
S3	T9	20.825	19.775	21.625	135013.75	9.063	4.1022
S4	T9	18.375	17.25	19.25	134204.25	9.0709	4.1175
S5	T9	16.25	15	17.175	133554	9.0717	4.1443
S6	T9	14.2	12.9	15.175	127903.25	9.087	4.1453
S7	T9	11.125	9.75000000000001	12.325	116252.25	9.1225	4.1428
S1	T10	25.925	24.325	27.225	51100.25	9.2625	3.9818
S2	T10	23.5	22.375	24.425	98428.75	9.0517	4.0899
S3	T10	21.375	20.175	22.375	102838.25	9.063	4.1022
S4	T10	18.775	17.5	19.875	101386.25	9.0709	4.1175
S5	T10	16.475	15.1	17.625	99925.75	9.0717	4.1443
S6	T10	14.275	12.875	15.575	95285	9.087	4.1453
S7	T10	11.1	9.55000000000003	12.525	85767	9.1225	4.1428
S1	T11	26.4	24.65	27.85	31258.75	9.2625	3.9818
S2	T11	24.025	22.8	25.075	55899	9.0517	4.0899
S3	T11	21.8	20.5	23	57926	9.063	4.1022
S4	T11	19.175	17.725	20.425	56716	9.0709	4.1175
S5	T11	16.825	15.325	18.2	55392.75	9.0717	4.1443
S6	T11	14.6	13	16.025	52646.75	9.087	4.1453
S7	T11	11.35	9.60000000000002	13	47059.25	9.1225	4.1428
S1	T12	26.7	24.825	28.4	1328.5	9.2625	3.9818
S2	T12	24.425	23.2	25.45	2184.25	9.0517	4.0899
S3	T12	22.35	21.025	23.5	2288.5	9.063	4.1022
S4	T12	19.825	18.325	21.125	2253.75	9.0709	4.1175
S5	T12	17.6	15.975	19.05	2189	9.0717	4.1443
S6	T12	15.45	13.75	17.025	2093	9.087	4.1453
S7	T12	12.3	10.375	14.15	1888	9.1225	4.1428
